# Satellite Glial Cells Control Sensory Neuron Excitability via the Release of Fibulin-2

**DOI:** 10.64898/2026.02.13.705760

**Authors:** Irshad Ansari, Pan-Yue Deng, Sarah F. Rosen, Michael B. Thomsen, Vitaly A. Klyachko, Valeria Cavalli

**Affiliations:** Department of Neuroscience, Washington University School of Medicine, St Louis, MO 63110, USA; Department of Cell Biology and Physiology, Washington University School of Medicine, St Louis, MO 63110, USA; CS27 Bioinformatics, Springboro, OH, USA; Hope Center for Neurological Disorders, Washington University School of Medicine, St. Louis, MO 63110, USA; Center of Regenerative Medicine, Washington University School of Medicine, St. Louis, MO 63110, USA; Pain Center, Washington University School of Medicine, St. Louis, MO 63110, USA

**Author notes:** Co-Corresponding authors, Valeria Cavalli, Department of Neuroscience, Washington University School of Medicine, MSC 8108-96-07, 660 South Euclid Avenue, St. Louis, MO 63110-1093., Vitaly Klyachko, Department of Cell Biology and Physiology, Washington University School of Medicine, St Louis, MO 63110, USA. co-first authors (Irshad Ansari, Pan-Yue Deng). Senior authors (Vitaly A. Klyachko, Valeria Cavalli).

**Keywords:** Dorsal root ganglia, Satellite glial cells, Fibulin-2, extracellular vesicles, Kv4, sensory neuron, excitability, hypersensitivity, pain

## Abstract

Pain remains a major clinical challenge, with current therapies often limited by low efficacy and adverse effects. While excitability of sensory neurons in the dorsal root ganglia (DRG) is central to pain signaling, accumulating evidence highlights the importance of non-neuronal cells in modulating neuronal activity. Here, we identify satellite glial cells (SGCs) as a source of Fibulin-2, an extracellular matrix glycoprotein with diverse roles in nervous system development and repair. Using SGC primary cultures and mass spectrometry, we demonstrate that Fibulin-2 is secreted by SGCs in part via extracellular vesicles. Electrophysiological assays reveal that application of recombinant Fibulin-2 to cultured sensory neurons reduces neuronal excitability by modulating Kv4-mediated currents. *In vivo*, loss of Fibulin-2 leads to reduced Kv4.2 and Kv4.3 expression and heightened mechanical, heat and cold sensitivity in mice. Our findings uncover a SGC-sensory neuron signaling mechanism modulating pain sensitivity, suggesting Fibulin-2 as a potential therapeutic target for pain management.

**Highlights:**

- Fibulin-2 is secreted by cultured SGCs via canonical and EV pathways
- Fibulin-2 reduces sensory neuron excitability and firing frequency
- Fibulin-2 acts by increasing Kv4-mediated potassium currents
- Selective Fibulin-2 loss in SGCs heightens mechanical and thermal sensitivity
