## Supplemental Data File 4 for "Satellite Glial Cells Control Sensory Neuron Excitability via the Release of Fibulin-2"

### Sheet: Sheet1
Primers Sequence for RT-qPCR for SGC culture validation
Primer Name	Primer Sequence
SGC qPCR assay FABP7 F	GGACACAATGCACATTCAAGAAC
SGC qPCR assay FABP7 R	CCGAACCACAGACTTACAGTTT
SGC qPCR assay GluI F	TGAACAAAGGCATCAAGCAAATG
SGC qPCR assay GluI R	CAGTCCAGGGTACGGGTCTT
SGC qPCR assay Gja1 F	ACAGCGGTTGAGTCAGCTTG
SGC qPCR assay Gja1 R	GAGAGATGGGGAAGGACTTGT
SGC qPCR assay Ednrb F	GTGGCTTCTTGGGGGTATGG
SGC qPCR assay Ednrb R	TCTTAGTGGGTGGCGTCATTA
SGC qPCR assay GFAP F	CGGAGACGCATCACCTCTG
SGC qPCR assay GFAP R	AGGGAGTGGAGGAGTCATTCG
SGC qPCR assay Scn7a F	TGTCTCCTCTAAACTCCCTCAG
SGC qPCR assay Scn7a R	TGCGTAAATCCCAAGCAAAGT
SGC qPCR assay Mpz F	CGGACAGGGAAATCTATGGTGC
SGC qPCR assay Mpz R	TGGTAGCGCCAGGTAAAAGAG
SGC qPCR assay Ncmap F	GCCGTCTTCTCGCTGAACAT
SGC qPCR assay Ncmap R	CCGCCTGGTCCTCATTCTC
SGC qPCR assay Aif1 F	ATCAACAAGCAATTCCTCGATGA
SGC qPCR assay Aif1 R	CAGCATTCGCTTCAAGGACATA
SGC qPCR assay Itgam F	CCATGACCTTCCAAGAGAATGC
SGC qPCR assay Itgam R	ACCGGCTTGTGCTGTAGTC
SGC qPCR assay Cx3Cr1 F	GAGTATGACGATTCTGCTGAGG
SGC qPCR assay Cx3Cr1 R	CAGACCGAACGTGAAGACGAG
SGC qPCR assay Nfeh F	GTTCCGAGTGAGGTTGGACC
SGC qPCR assay NfehR	CCGCCGGTACTCAGTTATCTC
SGC qPCR assay Prph F	CCGGGGCTTTCTCCTACTC
SGC qPCR assay Prph R	CCAGGAACTCTTGGTTGAGGG
SGC qPCR assay Fgf13 F	CTCATCCGGCAAAAGAGACAA
SGC qPCR assay Fgf13 R	TTGGAGCCAAAGAGTTTGACC
SGC qPCR assay Fgf9 F	ATGGCTCCCTTAGGTGAAGTT
SGC qPCR assay Fgf9 R	TCCGCCTGAGAATCCCCTTT
SGC qPCR assay Gapdh F	AGGTCGGTGTGAACGGATTTG
SGC qPCR assay Gapdh R	GGGGTCGTTGATGGCAACA
Primers for Fibulin-2 V1 and Fibulin-2 V2 RT-qPCR
Primer Name	Primer Sequence
qPCR Fibulin-2 V1 Frwd	CTGTGAAGACCAAGACGAGTG
qPCR Fibulin-2 V1 Rev	CGTTGAGGATATAGCCCTCTGC
qPCR Fibulin-2 V2 Frwd	GTGTCCTGTGAAGACATCAATG
qPCR Fibulin-2 V2 Rev	TGTGCATTCACCATCTGTGAG
Oligos for generating SGC specific Knockout
Primer Name	Primer Sequence
Fbln2 gRNA sense - AAV	ACCGACCCTCCTGCATGACACTTCG
Fbln2 gRNA antisense - AAV	AACCGAAGTGTCATGCAGGAGGGTC
Forward Primer for assembly of the GFAP promoter into XbaI+KpnI digested AAV:ITR-U6…	CGAGTCGGTGCTTTTTTT CTAGACTGCAGAGGGCCCTGCGTATG AACATATCCTGGTGTGGAGTAGGG
Reverse Primer for assembly of the GFAP promoter into XbaI+KpnI digested AAV:ITR-U6…	CTTGGGCATGGTGGCG GTACCTTCTCGA CTGTGGAGAGAAAGGCAAAGTGG
annealing for removal of eGFP from Cre-P2A-GFP Plasmids - digested with NcoI+EcoRI	ACTCTGAAACCGGGGCCATGGTGA
annealing for removal of eGFP from Cre-P2A-GFP Plasmids - digested with NcoI+EcoRI	CCTAGTCACCATCTTCGAGCAGTCTCACCATGGCCCCGGTTTCAGAGT
annealing for removal of eGFP from Cre-P2A-GFP Plasmids - digested with NcoI+EcoRI	ATCGATAAGCTTGATATCGAATT
annealing for removal of eGFP from Cre-P2A-GFP Plasmids - digested with NcoI+EcoRI	GACTGCTCGAAGATGGTGACTAGGAATTCGATATCAAGCTTATCGAT
